# *Ex vivo* to *in vivo* model of malignant peripheral nerve sheath tumors for precision oncology

**DOI:** 10.1101/2022.04.29.490078

**Authors:** Himanshi Bhatia, Alex T. Larsson, Ana Calizo, Kai Pollard, Xiaochun Zhang, Eric Conniff, Justin F. Tibbitts, Sara H. Osum, Kyle B. Williams, Ali L. Crampton, Tyler Jubenville, Daniel Schefer, Kuangying Yang, Yang Lyu, Jessica Bade, James C. Pino, Sara J.C. Gosline, Christine A. Pratilas, David A. Largaespada, David K. Wood, Angela C. Hirbe

## Abstract

Malignant peripheral nerve sheath tumors (MPNST) are aggressive soft tissue sarcomas that often develop in patients with neurofibromatosis type 1 (NF1-MPNST), but can occur sporadically. Through a multi-institution collaboration, we have developed 13 NF1-associated MPNST patient-derived xenografts (PDX). Genomic analysis of the PDX-tumor pairs identified somatic mutations in *NF1* (61%), *SUZ12* (61%), *EED* (15%), and *TP53* (15%), and chromosome 8 (Chr8) gain (77%), consistent with published data. Pre-clinical models that capture this molecular heterogeneity are needed to identify and prioritize effective drug candidates for clinical translation. Here, we describe the successful development of a medium-throughput *ex vivo* 3D microtissue model with several advantages over 2D cell line growth, which can be utilized to predict drug response *in vivo*. Herein, we present proof-of-principle of this PDX-to-microtissue system, using four genomically representative MPNST and three drugs. This work highlights the development of a novel *ex vivo* to *in vivo* preclinical platform in MPNST that successfully captures the genomic diversity observed in patients and represents a resource to identify future therapeutic strategies.
