## Supplementary material for "*Ex vivo* to *in vivo* model of malignant peripheral nerve sheath tumors for precision oncology": Table EV1

### Sheet: Table 2
	GENENAME	GENE	log2FoldChange	pvalue	padj
1	DUX4	ENSG00000260596	0.0845514	3.80838e-15	3.58439e-11
2	FOXC1	ENSG00000054598	0.084529	4.26409e-15	3.58439e-11
3	RBMY1A1	ENSG00000234414	-0.0646392	4.84211e-14	2.71352e-10
4	MT-ND1	ENSG00000198888	8.78424	7.80623e-14	3.28096e-10
5	MT-CYB	ENSG00000198727	8.98281	3.57626e-13	1.16113e-09
6	MYO15B	ENSG00000266714	9.44208	4.74628e-13	1.16113e-09
7	PNMA1	ENSG00000176903	8.73926	4.83458e-13	1.16113e-09
8	TMEM212	ENSG00000186329	8.1849	5.57342e-13	1.17125e-09
9	MT-ND5	ENSG00000198786	9.09859	8.15852e-13	1.52401e-09
10	MT-CO2	ENSG00000198712	7.85807	1.05581e-12	1.77502e-09
11	TBC1D3C	ENSG00000278299	-0.0646842	2.49525e-12	3.81365e-09
12	MT-ND4L	ENSG00000212907	8.93787	8.45414e-12	1.18442e-08
13	RP11-192H23.4	ENSG00000258472	6.36223	9.59031e-12	1.21989e-08
14	MT-CO3	ENSG00000198938	7.43968	1.01585e-11	1.21989e-08
15	SOD2	ENSG00000112096	3.55481	1.592e-11	1.78432e-08
16	OR14J1	ENSG00000204695	7.45683	2.09381e-11	2.20007e-08
17	SULT1B1	ENSG00000173597	6.91026	3.02231e-11	2.98889e-08
18	MT-CO1	ENSG00000198804	7.01411	3.5553e-11	3.32065e-08
19	OR10H1	ENSG00000186723	7.64817	7.2185e-11	6.38723e-08
20	LINC01420	ENSG00000204272	9.22754	1.10443e-10	9.28382e-08
21	C12orf50	ENSG00000165805	7.59246	1.44227e-10	1.15464e-07
22	LINC00998	ENSG00000214194	9.89911	2.50055e-10	1.91088e-07
23	OR10K1	ENSG00000173285	7.20604	2.67698e-10	1.95676e-07
24	BAHCC1	ENSG00000266074	5.98005	3.63041e-10	2.5431e-07
25	MT-ND3	ENSG00000198840	7.3781	4.34067e-10	2.91902e-07
26	PNPLA4	ENSG00000006757	7.81955	6.00226e-10	3.88116e-07
27	DHRS4	ENSG00000157326	-2.1706	7.31643e-10	4.5557e-07
28	CCDC152	ENSG00000198865	6.70368	8.47997e-10	5.09161e-07
29	PCDHB1	ENSG00000171815	5.67903	1.05026e-09	6.08862e-07
30	DLEU1	ENSG00000176124	9.49734	1.09327e-09	6.12666e-07
31	OR5AS1	ENSG00000181785	7.40431	1.20234e-09	6.52056e-07
32	LINC00493	ENSG00000232388	10.0963	1.35384e-09	7.09847e-07
33	LYNX1	ENSG00000180155	-3.02826	1.39335e-09	7.09847e-07
34	OR4F17	ENSG00000176695	7.83989	1.63811e-09	8.09997e-07
35	ZBED6	ENSG00000257315	7.59471	1.84912e-09	8.86858e-07
36	ERVW-1	ENSG00000242950	9.87068	1.93924e-09	8.86858e-07
37	SHISA9	ENSG00000237515	6.0989	1.9518e-09	8.86858e-07
38	OR1A1	ENSG00000172146	8.22922	2.066e-09	9.1404e-07
39	KIAA2012	ENSG00000182329	5.98916	2.13463e-09	9.20191e-07
40	LINC00094	ENSG00000235106	8.76403	2.77219e-09	1.16515e-06
41	ERVK3-1	ENSG00000142396	8.73555	3.08084e-09	1.26329e-06
42	USP9Y	ENSG00000114374	-0.578525	4.66057e-09	1.86556e-06
43	LYRM2	ENSG00000083099	3.56205	5.21618e-09	2.03941e-06
44	FAM200B	ENSG00000237765	8.03103	5.89661e-09	2.25304e-06
45	WBP1L	ENSG00000166272	3.59693	6.24512e-09	2.33318e-06
46	UTY	ENSG00000183878	-7.5804	6.8525e-09	2.50444e-06
47	C4orf32	ENSG00000174749	5.50306	7.80825e-09	2.79303e-06
48	FSIP2	ENSG00000188738	5.44872	1.09917e-08	3.84984e-06
49	LHX4	ENSG00000121454	6.57948	1.24247e-08	4.26294e-06
50	POU2F1	ENSG00000143190	3.93161	1.35179e-08	4.54527e-06
51	UMAD1	ENSG00000219545	5.28106	1.38456e-08	4.56415e-06
52	TMEM200C	ENSG00000206432	8.74137	1.44535e-08	4.67294e-06
53	USO1	ENSG00000138768	4.00755	1.54436e-08	4.89882e-06
54	CH507-9B2.9	ENSG00000280433	5.15169	1.58995e-08	4.95004e-06
55	SKA1	ENSG00000154839	1.5579	1.97029e-08	6.02264e-06
56	AC092835.2	ENSG00000233757	7.62476	2.41346e-08	7.24555e-06
57	GPR143	ENSG00000101850	4.33677	2.98801e-08	8.81305e-06
58	PIGBOS1	ENSG00000225973	8.75118	3.05015e-08	8.84122e-06
59	TMEM167A	ENSG00000174695	2.99965	3.82099e-08	1.08792e-05
60	DDX3Y	ENSG00000067048	-0.579064	3.88266e-08	1.08792e-05
61	ISCA1	ENSG00000135070	2.17191	3.95012e-08	1.08868e-05
62	C9orf172	ENSG00000232434	8.73945	4.03122e-08	1.09311e-05
63	SESN3	ENSG00000149212	2.16047	5.17535e-08	1.38108e-05
64	OR5A1	ENSG00000172320	8.5497	5.77911e-08	1.5181e-05
65	PRPH2	ENSG00000112619	5.55947	6.0996e-08	1.57764e-05
66	SIX1	ENSG00000126778	4.76978	6.38897e-08	1.62744e-05
67	NPIPA5	ENSG00000183793	-6.23505	6.85254e-08	1.71948e-05
68	KBTBD12	ENSG00000187715	5.70776	7.68398e-08	1.85958e-05
69	LYRM7	ENSG00000186687	3.84561	7.6986e-08	1.85958e-05
70	AL023806.1	ENSG00000280184	7.09608	7.75647e-08	1.85958e-05
71	ZFY	ENSG00000067646	-0.410084	7.85332e-08	1.85958e-05
72	SZRD1	ENSG00000055070	4.03759	8.43906e-08	1.97052e-05
73	INPP5D	ENSG00000168918	7.3316	9.69392e-08	2.23252e-05
74	B4GALNT2	ENSG00000167080	6.09547	9.97901e-08	2.26712e-05
75	ERV3-1	ENSG00000213462	5.10583	1.19604e-07	2.68104e-05
76	ZBTB8B	ENSG00000273274	3.99028	1.53155e-07	3.38794e-05
77	TBL1X	ENSG00000101849	3.81856	1.55832e-07	3.4024e-05
78	TM4SF19	ENSG00000145107	6.24372	1.81045e-07	3.90222e-05
79	OR2G6	ENSG00000188558	7.14421	1.976e-07	4.20514e-05
80	CD59	ENSG00000085063	2.74441	2.19927e-07	4.62177e-05
81	RPS4Y1	ENSG00000129824	-0.195631	2.38123e-07	4.94237e-05
82	MIGA1	ENSG00000180488	4.01214	2.65834e-07	5.45024e-05
83	LINC00176	ENSG00000196421	8.51805	2.76858e-07	5.60787e-05
84	KPNA5	ENSG00000196911	3.27441	2.87183e-07	5.74775e-05
85	AFF3	ENSG00000144218	-2.25652	3.02604e-07	5.98515e-05
86	FAM9C	ENSG00000187268	7.44679	3.36301e-07	6.47574e-05
87	OR8A1	ENSG00000196119	6.14377	3.38439e-07	6.47574e-05
88	WDR97	ENSG00000179698	11.3222	3.38963e-07	6.47574e-05
89	NATD1	ENSG00000274180	4.87511	3.46252e-07	6.54066e-05
90	MMP24-AS1	ENSG00000126005	6.13025	3.56867e-07	6.66628e-05
91	PDE10A	ENSG00000112541	5.8195	3.63191e-07	6.70986e-05
92	CHORDC1	ENSG00000110172	2.15146	3.87604e-07	7.04867e-05
93	NPIPB15	ENSG00000196436	-4.87832	3.89916e-07	7.04867e-05
94	LINC01125	ENSG00000228486	8.46696	4.36631e-07	7.80919e-05
95	BLOC1S6	ENSG00000104164	3.36968	4.75116e-07	8.40805e-05
96	HS2ST1	ENSG00000153936	1.53145	5.11871e-07	8.96413e-05
97	GOSR1	ENSG00000108587	2.34782	5.43797e-07	9.33408e-05
98	SLC35D1	ENSG00000116704	1.23652	5.441e-07	9.33408e-05
99	ARPP19	ENSG00000128989	3.13462	6.00784e-07	0.000101448
100	ADRB1	ENSG00000043591	-3.94994	6.03427e-07	0.000101448
101	MS4A4E	ENSG00000214787	9.03953	6.12384e-07	0.000101935
102	C19orf12	ENSG00000131943	1.32728	6.32609e-07	0.000104269
103	TRIM72	ENSG00000177238	4.56211	6.51299e-07	0.000106307
104	ZFP41	ENSG00000181638	3.52395	6.75011e-07	0.000109118
105	EYS	ENSG00000188107	4.07346	7.23985e-07	0.00011592
106	C12orf45	ENSG00000151131	3.88057	7.35174e-07	0.000116601
107	MLANA	ENSG00000120215	7.15286	8.18364e-07	0.000128583
108	CHRNG	ENSG00000196811	6.80274	8.27561e-07	0.000128618
109	TELO2	ENSG00000100726	-1.56772	8.33887e-07	0.000128618
110	GRIA3	ENSG00000125675	-2.58729	8.55338e-07	0.000129582
111	MOAP1	ENSG00000165943	2.53413	8.55553e-07	0.000129582
112	NRAS	ENSG00000213281	2.39419	8.93217e-07	0.000134078
113	LLNLF-187D8.1	ENSG00000277531	7.60041	9.15602e-07	0.000136222
114	PDLIM2	ENSG00000120913	-2.08889	9.3935e-07	0.000138529
115	AKAP17A	ENSG00000197976	-1.33767	9.88296e-07	0.00014448
116	SLC38A1	ENSG00000111371	1.57491	1.01072e-06	0.000146484
117	CCNC	ENSG00000112237	1.51599	1.03703e-06	0.000149013
118	CHIC1	ENSG00000204116	2.16893	1.04969e-06	0.000149554
119	RPL41	ENSG00000229117	4.04855	1.06817e-06	0.000150909
120	OR2B11	ENSG00000177535	7.16926	1.08381e-06	0.000151842
121	C6orf120	ENSG00000185127	2.7465	1.15478e-06	0.000160448
122	GALNT8	ENSG00000130035	5.93661	1.3119e-06	0.000178671
123	GABRG2	ENSG00000113327	5.27867	1.31375e-06	0.000178671
124	OR7A17	ENSG00000185385	7.94256	1.31782e-06	0.000178671
125	SLC35A3	ENSG00000117620	2.34437	1.33113e-06	0.000179031
126	CDC73	ENSG00000134371	4.15764	1.37708e-06	0.000183742
127	DBT	ENSG00000137992	1.65361	1.41754e-06	0.000187152
128	MOB1B	ENSG00000173542	2.60469	1.43352e-06	0.000187152
129	HMGA2	ENSG00000149948	2.72911	1.43604e-06	0.000187152
130	TRIM49	ENSG00000168930	-0.189807	1.66337e-06	0.000215112
131	GREB1L	ENSG00000141449	6.21425	1.71161e-06	0.000219661
132	KLRD1	ENSG00000134539	5.10129	1.82993e-06	0.000233067
133	AKR1B15	ENSG00000227471	4.284	1.90149e-06	0.00024036
134	METTL26	ENSG00000130731	-1.16683	2.01254e-06	0.000252499
135	RNF24	ENSG00000101236	2.98172	2.06505e-06	0.000257168
136	OTUD4	ENSG00000164164	3.34036	2.0885e-06	0.000258175
137	GMFB	ENSG00000197045	2.62751	2.16276e-06	0.000265403
138	RPL38	ENSG00000172809	3.19642	2.2155e-06	0.000269906
139	KDM5D	ENSG00000012817	-0.176201	2.29697e-06	0.000277199
140	INIP	ENSG00000148153	2.76689	2.30834e-06	0.000277199
141	CEBPZOS	ENSG00000218739	2.40809	2.55099e-06	0.00030033
142	PTMA	ENSG00000187514	2.97588	2.55176e-06	0.00030033
143	MYLK3	ENSG00000140795	2.83477	2.55456e-06	0.00030033
144	ZNF788	ENSG00000214189	5.47346	2.69304e-06	0.000314412
145	LINC00116	ENSG00000175701	8.45765	2.75655e-06	0.000319608
146	NLGN4Y	ENSG00000165246	-0.161344	2.78529e-06	0.000320728
147	HIVEP3	ENSG00000127124	4.39453	2.94935e-06	0.000337309
148	OR52N1	ENSG00000181001	5.45781	3.20746e-06	0.000362412
149	CALM1	ENSG00000198668	1.82917	3.21195e-06	0.000362412
150	TMEM236	ENSG00000148483	4.36044	3.25239e-06	0.000364528
151	OR7C1	ENSG00000127530	6.14213	3.288e-06	0.000366079
152	CASR	ENSG00000036828	5.07974	3.37824e-06	0.000373651
153	CYP3A5	ENSG00000106258	4.41795	3.46322e-06	0.000380547
154	RPS4X	ENSG00000198034	2.37616	3.49382e-06	0.000381416
155	PPP1CB	ENSG00000213639	1.4068	3.70651e-06	0.000400193
156	DNLZ	ENSG00000213221	7.68711	3.71342e-06	0.000400193
157	ATP5G2	ENSG00000135390	3.26181	3.83448e-06	0.00040866
158	PRCD	ENSG00000214140	3.59193	3.84061e-06	0.00040866
159	KLB	ENSG00000134962	7.87557	3.99784e-06	0.000419666
160	HEYL	ENSG00000163909	2.77771	4.00845e-06	0.000419666
161	CCNG2	ENSG00000138764	1.44621	4.01893e-06	0.000419666
162	CRX	ENSG00000105392	6.73117	4.0439e-06	0.000419667
163	SMIM13	ENSG00000224531	2.66985	4.24038e-06	0.000437357
164	TMEM170B	ENSG00000205269	3.35217	4.61465e-06	0.000473058
165	DNAL1	ENSG00000119661	1.92758	4.67231e-06	0.000476066
166	CLEC3A	ENSG00000166509	-4.9348	4.87753e-06	0.000493982
167	TINCR	ENSG00000223573	10.5775	4.991e-06	0.000502447
168	EIF4A2	ENSG00000156976	0.941606	5.32076e-06	0.000532456
169	CBX5	ENSG00000094916	2.98109	5.52883e-06	0.000550005
170	EEF1A1	ENSG00000156508	3.2211	6.0535e-06	0.000598655
171	TMEM45A	ENSG00000181458	3.36373	6.34789e-06	0.000624098
172	OR6J1	ENSG00000255804	7.65805	6.43196e-06	0.000628687
173	C6orf48	ENSG00000204387	2.38221	6.5479e-06	0.00063632
174	TBL3	ENSG00000183751	-1.0815	6.77954e-06	0.000655044
175	FBXO48	ENSG00000204923	2.66544	7.00788e-06	0.000673237
176	HNRNPA3	ENSG00000170144	2.32082	7.24105e-06	0.000691685
177	SFT2D2	ENSG00000213064	2.77187	7.47546e-06	0.000710042
178	THOC6	ENSG00000131652	-1.26949	7.68568e-06	0.000722028
179	GATC	ENSG00000257218	1.93262	7.68754e-06	0.000722028
180	CDC42SE2	ENSG00000158985	2.26153	8.02753e-06	0.000742619
181	RPP14	ENSG00000163684	2.59666	8.03778e-06	0.000742619
182	TAS2R19	ENSG00000212124	4.44135	8.03929e-06	0.000742619
183	MYH1	ENSG00000109061	-5.73146	8.29155e-06	0.000761735
184	NXT2	ENSG00000101888	1.79985	8.34648e-06	0.000762614
185	GNPNAT1	ENSG00000100522	2.58848	8.65904e-06	0.000786896
186	RPAP2	ENSG00000122484	2.45446	9.00819e-06	0.00081139
187	MDGA1	ENSG00000112139	2.23389	9.0251e-06	0.00081139
188	CD180	ENSG00000134061	5.24879	9.3209e-06	0.000833526
189	KIF7	ENSG00000166813	-1.19417	9.59807e-06	0.000853771
190	AC025335.1	ENSG00000179859	7.24915	9.68631e-06	0.000857085
191	OR2M3	ENSG00000228198	7.14784	9.76215e-06	0.000859274
192	SPDYE1	ENSG00000136206	4.56081	1.0136e-05	0.000887534
193	MYT1L	ENSG00000186487	6.92756	1.02771e-05	0.000895217
194	DYNLL2	ENSG00000264364	2.45441	1.03302e-05	0.000895217
195	PAM16	ENSG00000217930	-1.36019	1.07242e-05	0.000924593
196	SVOP	ENSG00000166111	5.1789	1.08316e-05	0.000929082
197	UTS2B	ENSG00000188958	6.84259	1.13561e-05	0.000968335
198	LINC00672	ENSG00000263874	7.06259	1.14044e-05	0.000968335
199	RPS18	ENSG00000231500	3.16908	1.19281e-05	0.00100771
200	RPS27	ENSG00000177954	2.53941	1.25426e-05	0.00105433
201	F8A3	ENSG00000277150	-3.39826	1.26551e-05	0.0010585
202	OR2L2	ENSG00000203663	5.27359	1.31612e-05	0.00109537
203	GNAI3	ENSG00000065135	1.08827	1.34146e-05	0.00111096
204	RPL17-C18orf32	ENSG00000215472	3.65038	1.34959e-05	0.00111222
205	FRA10AC1	ENSG00000148690	2.02861	1.37433e-05	0.00112708
206	DHFR	ENSG00000228716	2.35993	1.39813e-05	0.00113763
207	GPSM2	ENSG00000121957	2.57963	1.40073e-05	0.00113763
208	SMAD5	ENSG00000113658	2.36598	1.41108e-05	0.00113801
209	C14orf132	ENSG00000227051	2.67873	1.41472e-05	0.00113801
210	ASB5	ENSG00000164122	4.81148	1.45952e-05	0.00116845
211	OR52A1	ENSG00000182070	7.20881	1.46849e-05	0.00117006
212	SYNPO2L	ENSG00000166317	3.21849	1.52055e-05	0.00120582
213	DAZ3	ENSG00000187191	-0.130731	1.58268e-05	0.00124424
214	KIF5C	ENSG00000168280	4.07976	1.5838e-05	0.00124424
215	RP11-722G7.1	ENSG00000269226	4.21581	1.5912e-05	0.00124424
216	DDR2	ENSG00000162733	2.58606	1.6103e-05	0.00125335
217	CDC42SE1	ENSG00000197622	1.54122	1.61983e-05	0.00125496
218	OR2T12	ENSG00000177201	6.58263	1.63239e-05	0.00125889
219	ZMYND15	ENSG00000141497	-2.46952	1.65094e-05	0.00126254
220	CYB5R4	ENSG00000065615	1.69024	1.65732e-05	0.00126254
221	FAM228B	ENSG00000219626	3.30889	1.65978e-05	0.00126254
222	CFAP54	ENSG00000188596	3.54116	1.66717e-05	0.00126254
223	DPPA4	ENSG00000121570	6.19512	1.79581e-05	0.00135387
224	AIDA	ENSG00000186063	2.03672	1.81863e-05	0.00136494
225	RPS7	ENSG00000171863	3.1503	1.87871e-05	0.00140377
226	OAZ2	ENSG00000180304	2.68216	1.94399e-05	0.00144612
227	TMEM167B	ENSG00000215717	1.48925	1.96836e-05	0.00145504
228	OR2T33	ENSG00000177212	5.67479	1.97328e-05	0.00145504
229	ZNF469	ENSG00000225614	-2.00859	2.00582e-05	0.00146938
230	PARP15	ENSG00000173200	4.04071	2.01022e-05	0.00146938
231	UBXN7	ENSG00000163960	1.47998	2.03368e-05	0.0014801
232	TCF23	ENSG00000163792	5.95162	2.05342e-05	0.00148694
233	SLC9A4	ENSG00000180251	4.8056	2.06465e-05	0.00148694
234	PTH2R	ENSG00000144407	2.31808	2.06961e-05	0.00148694
235	PIK3CA	ENSG00000121879	1.97962	2.08718e-05	0.00149317
236	OR51E2	ENSG00000167332	4.71678	2.13753e-05	0.00152272
237	GOLT1B	ENSG00000111711	2.57937	2.14997e-05	0.00152512
238	H2BFM	ENSG00000101812	6.66465	2.24059e-05	0.00158272
239	MED9	ENSG00000141026	2.43328	2.34437e-05	0.0016491
240	OR52I1	ENSG00000232268	7.20815	2.40611e-05	0.00168548
241	SLC12A6	ENSG00000140199	1.05515	2.44368e-05	0.00170469
242	PIGN	ENSG00000197563	2.78213	2.50061e-05	0.0017372
243	RPL37A	ENSG00000197756	2.59302	2.52713e-05	0.0017484
244	UFM1	ENSG00000120686	2.13832	2.60358e-05	0.00177545
245	ZNF839	ENSG00000022976	-0.859919	2.61569e-05	0.00177545
246	LGSN	ENSG00000146166	0.175668	2.61658e-05	0.00177545
247	TMEM41A	ENSG00000163900	1.22292	2.62062e-05	0.00177545
248	TMCO4	ENSG00000162542	-1.72053	2.6286e-05	0.00177545
249	RPL26	ENSG00000161970	3.07253	2.63993e-05	0.00177545
250	CDC6	ENSG00000094804	3.01639	2.64015e-05	0.00177545
251	RGS17	ENSG00000091844	2.38962	2.65367e-05	0.00177743
252	RFK	ENSG00000135002	1.94926	2.66606e-05	0.00177864
253	SCN3B	ENSG00000166257	2.93648	2.88041e-05	0.00190152
254	DAZ4	ENSG00000205916	-0.0848786	2.88303e-05	0.00190152
255	GIGYF1	ENSG00000146830	2.66633	2.88418e-05	0.00190152
256	C11orf54	ENSG00000182919	1.28344	2.94068e-05	0.00192491
257	MED16	ENSG00000175221	-1.05128	2.94256e-05	0.00192491
258	PDE7A	ENSG00000205268	1.06215	3.00108e-05	0.00195558
259	GPR146	ENSG00000164849	6.53309	3.03107e-05	0.0019675
260	DENR	ENSG00000139726	1.05452	3.17304e-05	0.00205173
261	NUDT4	ENSG00000173598	2.40755	3.26505e-05	0.00208752
262	RPS20	ENSG00000008988	2.45132	3.27365e-05	0.00208752
263	TIGAR	ENSG00000078237	2.76937	3.27691e-05	0.00208752
264	PLGLB1	ENSG00000183281	2.8132	3.27805e-05	0.00208752
265	TLE2	ENSG00000065717	-1.92551	3.32998e-05	0.00211259
266	ODF2L	ENSG00000122417	1.96017	3.35112e-05	0.00211801
267	SMTNL1	ENSG00000214872	6.04247	3.37492e-05	0.00212506
268	DAZ2	ENSG00000205944	-0.0882833	3.41456e-05	0.002142
269	IGF2	ENSG00000167244	3.17868	3.4769e-05	0.002173
270	FSCN2	ENSG00000186765	-2.13734	3.53864e-05	0.00220339
271	HMGN5	ENSG00000198157	3.64073	3.61796e-05	0.00224447
272	RPS12	ENSG00000112306	2.38337	3.64173e-05	0.00225091
273	STK17A	ENSG00000164543	3.35518	3.66203e-05	0.00225118
274	MYLPF	ENSG00000180209	5.48836	3.66895e-05	0.00225118
275	SPATA22	ENSG00000141255	-4.61277	3.7015e-05	0.00225611
276	PDE6A	ENSG00000132915	3.43273	3.70604e-05	0.00225611
277	NOMO3	ENSG00000103226	-1.71616	3.71724e-05	0.00225611
278	CXorf56	ENSG00000018610	2.85963	3.73926e-05	0.00226131
279	DGKB	ENSG00000136267	3.60358	3.82916e-05	0.00230738
280	SAR1B	ENSG00000152700	1.70727	3.87507e-05	0.0023267
281	SYNJ2BP	ENSG00000213463	2.08719	3.93869e-05	0.00235649
282	AMDHD1	ENSG00000139344	2.92271	3.96048e-05	0.00236112
283	STARD7	ENSG00000084090	0.92849	3.98242e-05	0.00236498
284	RPL39	ENSG00000198918	2.70847	4.0088e-05	0.00236498
285	ZNF487	ENSG00000243660	6.27679	4.00916e-05	0.00236498
286	RPL23A	ENSG00000198242	2.45783	4.04645e-05	0.00237864
287	DCP2	ENSG00000172795	1.76656	4.11088e-05	0.00240525
288	HMGN2	ENSG00000198830	2.3065	4.12378e-05	0.00240525
289	LOXL3	ENSG00000115318	-2.51214	4.13465e-05	0.00240525
290	EIF4EBP2	ENSG00000148730	2.08255	4.16462e-05	0.00241433
291	ORC4	ENSG00000115947	2.55121	4.18802e-05	0.00241955
292	MPZL1	ENSG00000197965	1.90843	4.22531e-05	0.00243274
293	HAUS2	ENSG00000137814	1.76121	4.2566e-05	0.00244239
294	C4orf36	ENSG00000163633	3.16966	4.34078e-05	0.00247714
295	RNASE10	ENSG00000182545	4.3827	4.34663e-05	0.00247714
296	C12orf49	ENSG00000111412	1.49675	4.3713e-05	0.00248278
297	PIP4K2B	ENSG00000276293	1.96617	4.7561e-05	0.00269224
298	MGAT4C	ENSG00000182050	3.40117	4.79037e-05	0.00270254
299	ALG6	ENSG00000088035	3.26711	4.83774e-05	0.00272014
300	HCG27	ENSG00000206344	0.225815	4.90601e-05	0.00274933
301	CCDC38	ENSG00000165972	0.237384	4.95639e-05	0.00276819
302	HMGB1	ENSG00000189403	1.87539	4.9726e-05	0.00276819
303	ARHGAP11B	ENSG00000187951	2.03121	5.01507e-05	0.00276915
304	AC105052.1	ENSG00000279168	0.22564	5.02028e-05	0.00276915
305	IAPP	ENSG00000121351	0.219292	5.02374e-05	0.00276915
306	SMIM10L2B	ENSG00000196972	5.0051	5.05328e-05	0.00277633
307	HACD2	ENSG00000206527	2.10605	5.07101e-05	0.002777
308	DCUN1D1	ENSG00000043093	1.39205	5.10162e-05	0.00278469
309	CECR1	ENSG00000093072	3.48869	5.34304e-05	0.00290703
310	FAM234A	ENSG00000167930	-0.836625	5.38815e-05	0.00291723
311	ADGRD1	ENSG00000111452	3.41247	5.39649e-05	0.00291723
312	ARL5B	ENSG00000165997	1.76842	5.44269e-05	0.00293277
313	RPS3A	ENSG00000145425	2.40033	5.58599e-05	0.00300037
314	TRIP6	ENSG00000087077	-1.48905	5.64449e-05	0.00302214
315	HIGD1A	ENSG00000181061	2.80539	5.69768e-05	0.00303147
316	ZDHHC20	ENSG00000180776	1.47403	5.69798e-05	0.00303147
317	BEST3	ENSG00000127325	4.70342	5.8914e-05	0.00312449
318	TPH2	ENSG00000139287	3.44379	5.9181e-05	0.00312878
319	TPRN	ENSG00000176058	1.81243	6.026e-05	0.00316699
320	AP000866.1	ENSG00000279342	3.45832	6.02806e-05	0.00316699
321	MCFD2	ENSG00000180398	1.70942	6.12518e-05	0.00320799
322	OR2A42	ENSG00000212807	0.188041	6.28659e-05	0.0032823
323	CTC-281F24.5	ENSG00000282936	0.21435	6.35768e-05	0.00330914
324	SPACA6	ENSG00000182310	0.108131	6.44462e-05	0.00334404
325	HTN1	ENSG00000126550	5.35554	6.47561e-05	0.00334979
326	LINC00854	ENSG00000236383	0.241007	6.61005e-05	0.00340884
327	SPESP1	ENSG00000258484	-0.230522	6.76713e-05	0.00347917
328	COL4A2	ENSG00000134871	-3.09282	7.0184e-05	0.00359736
329	CECR2	ENSG00000099954	2.84067	7.17133e-05	0.00366457
330	MAGED4B	ENSG00000187243	2.67764	7.19618e-05	0.00366612
331	RGS12	ENSG00000159788	-1.18134	7.25356e-05	0.0036842
332	RPL35A	ENSG00000182899	2.24283	7.41517e-05	0.00375493
333	OR5H14	ENSG00000236032	0.276843	7.57654e-05	0.00382513
334	PCBD2	ENSG00000132570	2.34684	7.78026e-05	0.00390648
335	IGIP	ENSG00000182700	2.61777	7.79024e-05	0.00390648
336	NLRC3	ENSG00000167984	3.72222	7.80738e-05	0.00390648
337	RPS23	ENSG00000186468	2.24042	7.95183e-05	0.00396695
338	SH3GLB1	ENSG00000097033	0.971246	8.29075e-05	0.00412379
339	GNB4	ENSG00000114450	1.86256	8.4487e-05	0.00418995
340	STUB1	ENSG00000103266	-0.920971	8.51518e-05	0.0042105
341	SERPINA10	ENSG00000140093	0.175238	8.60517e-05	0.00423356
342	TSR3	ENSG00000007520	-1.14368	8.62275e-05	0.00423356
343	OR2AT4	ENSG00000171561	6.48076	8.63735e-05	0.00423356
344	GABRP	ENSG00000094755	4.01158	9.04276e-05	0.00441938
345	DR1	ENSG00000117505	1.34367	9.08926e-05	0.00442924
346	PFDN1	ENSG00000113068	1.9256	9.36883e-05	0.00455228
347	C11orf96	ENSG00000187479	3.20959	9.66307e-05	0.00467159
348	MLEC	ENSG00000110917	2.00644	9.66996e-05	0.00467159
349	ATXN7L3B	ENSG00000253719	2.13116	9.76537e-05	0.00470416
350	RPLP0	ENSG00000089157	1.94814	9.86826e-05	0.00473293
351	TNXB	ENSG00000168477	-2.12543	9.88139e-05	0.00473293
352	OR10G3	ENSG00000169208	5.74253	9.98152e-05	0.00476731
353	RPL7L1	ENSG00000146223	1.6419	0.000104214	0.00496328
354	MYCBP	ENSG00000214114	2.31255	0.000105081	0.00499046
355	NAA50	ENSG00000121579	1.73647	0.000106248	0.00503168
356	TGFBR1	ENSG00000106799	1.42705	0.000107129	0.00505915
357	NEGR1	ENSG00000172260	2.15031	0.000107916	0.00508204
358	NPIPA3	ENSG00000224712	-3.24735	0.000109532	0.00514374
359	RPL13A	ENSG00000142541	2.39691	0.000110691	0.0051784
360	CNR2	ENSG00000188822	4.83821	0.000110887	0.0051784
361	FAM129C	ENSG00000167483	3.45589	0.000111293	0.00518298
362	OR5A2	ENSG00000172324	0.21094	0.000112033	0.00520305
363	TMX3	ENSG00000166479	1.43587	0.000112391	0.00520527
364	GTDC1	ENSG00000121964	1.38026	0.000114348	0.00528138
365	EXD1	ENSG00000178997	4.21962	0.000115096	0.00529168
366	SPTB	ENSG00000070182	3.56658	0.000115201	0.00529168
367	CD96	ENSG00000153283	3.78797	0.000115563	0.00529186
368	OVOS2	ENSG00000177359	2.87834	0.000115834	0.00529186
369	MRPL42	ENSG00000198015	1.87317	0.000116182	0.00529338
370	SYT4	ENSG00000132872	3.83631	0.000116823	0.00529647
371	TIAF1	ENSG00000221995	2.63757	0.00011688	0.00529647
372	RGMA	ENSG00000182175	1.90143	0.000117814	0.00532442
373	SMIM7	ENSG00000214046	1.85558	0.000118544	0.00534305
374	HARS	ENSG00000170445	1.14261	0.000120843	0.00542431
375	TSGA13	ENSG00000213265	3.89643	0.000120992	0.00542431
376	ATG10	ENSG00000152348	1.58806	0.000121475	0.00543147
377	RPL23	ENSG00000125691	2.01399	0.000121858	0.00543415
378	FBXO45	ENSG00000174013	1.35227	0.000123064	0.00547343
379	CACFD1	ENSG00000160325	1.11771	0.000123972	0.00549926
380	HMGN3	ENSG00000118418	1.70833	0.000124521	0.00550908
381	ERVFRD-1	ENSG00000244476	0.176538	0.000126416	0.00556639
382	USP43	ENSG00000154914	-2.29697	0.000126479	0.00556639
383	RRAGB	ENSG00000083750	1.1562	0.000127077	0.00556799
384	SUMO1	ENSG00000116030	1.90039	0.000127446	0.00556799
385	RP11-315D16.2	ENSG00000260007	2.87356	0.000127509	0.00556799
386	C7orf73	ENSG00000243317	2.07593	0.000128242	0.00558552
387	KLHL41	ENSG00000239474	3.60091	0.000129413	0.00562196
388	ORAOV1	ENSG00000149716	1.48399	0.000131914	0.00571534
389	ZNF720	ENSG00000197302	2.24445	0.000132318	0.00571534
390	FRRS1	ENSG00000156869	3.54175	0.000132583	0.00571534
391	RPRM	ENSG00000177519	3.22134	0.000133042	0.00571537
392	OR10G4	ENSG00000254737	0.202451	0.000133263	0.00571537
393	SKP1	ENSG00000113558	1.51623	0.000134746	0.00576423
394	LDOC1L	ENSG00000188636	1.36708	0.000135555	0.00578413
395	KIAA1143	ENSG00000163807	1.88448	0.000137069	0.00583392
396	RPLP2	ENSG00000177600	2.05712	0.000137905	0.0058547
397	TISP43	ENSG00000183292	0.199133	0.000139914	0.00591981
398	ZNF205	ENSG00000122386	-1.27834	0.000140143	0.00591981
399	RP11-467J12.4	ENSG00000277639	0.256008	0.000141223	0.00595049
400	XYLB	ENSG00000093217	2.10422	0.000143312	0.00601384
401	MKI67	ENSG00000148773	-1.01414	0.000143442	0.00601384
402	PPP2R3B	ENSG00000167393	-1.20484	0.000144327	0.00602705
403	MIPOL1	ENSG00000151338	2.25453	0.000144474	0.00602705
404	SLC38A9	ENSG00000177058	1.49199	0.000145636	0.00606046
405	MAB21L3	ENSG00000173212	3.70373	0.000146395	0.00607008
406	MCM4	ENSG00000104738	1.59439	0.000146589	0.00607008
407	FAM188B	ENSG00000106125	-1.27849	0.00014722	0.00608124
408	MZT1	ENSG00000204899	1.73387	0.000149064	0.00614233
409	VAMP4	ENSG00000117533	1.9238	0.000149517	0.00614592
410	ADAMTS3	ENSG00000156140	-1.45758	0.000149969	0.00614944
411	SRP9	ENSG00000143742	1.93993	0.000152602	0.00624219
412	EPT1	ENSG00000138018	1.17502	0.000153205	0.00625167
413	RPLP1	ENSG00000137818	2.4003	0.000154078	0.00627205
414	NCBP2-AS2	ENSG00000270170	0.142632	0.000154578	0.00627722
415	OR1D2	ENSG00000184166	0.275563	0.000155024	0.00627765
416	C1R	ENSG00000159403	4.08078	0.000155336	0.00627765
417	GNG12	ENSG00000172380	2.56597	0.000158054	0.00637218
418	ACVR2B	ENSG00000114739	1.43587	0.000160624	0.00645953
419	ATG12	ENSG00000145782	1.24514	0.000160989	0.00645953
420	FGF9	ENSG00000102678	3.55892	0.00016356	0.00650443
421	SLC30A7	ENSG00000162695	1.22694	0.000163607	0.00650443
422	PGRMC2	ENSG00000164040	1.98553	0.000163616	0.00650443
423	C15orf40	ENSG00000169609	1.97644	0.000163786	0.00650443
424	NOMO2	ENSG00000185164	-1.57717	0.000164042	0.00650443
425	SGCA	ENSG00000108823	3.8495	0.000164741	0.00651678
426	LAMTOR3	ENSG00000109270	2.09057	0.000166178	0.00655816
427	TRABD2A	ENSG00000186854	-2.00246	0.000168239	0.00662399
428	IYD	ENSG00000009765	0.264992	0.000169473	0.00664231
429	VMA21	ENSG00000160131	1.67971	0.000169715	0.00664231
430	NABP1	ENSG00000173559	2.38054	0.00016989	0.00664231
431	ZBED8	ENSG00000221886	0.132049	0.000171296	0.0066765
432	SLC51A	ENSG00000163959	4.93854	0.000171559	0.0066765
433	C2orf88	ENSG00000187699	3.11049	0.000177071	0.00687509
434	SLC31A1	ENSG00000136868	1.46481	0.000178005	0.00688306
435	SPDYE3	ENSG00000214300	0.235362	0.00017912	0.00688306
436	FABP7	ENSG00000164434	4.33984	0.00017925	0.00688306
437	PRR5-ARHGAP8	ENSG00000248405	-2.87763	0.000179401	0.00688306
438	POLR2D	ENSG00000144231	2.10818	0.000179641	0.00688306
439	TJP1	ENSG00000104067	-1.11822	0.000179733	0.00688306
440	ELFN2	ENSG00000166897	-2.63504	0.000180558	0.00689896
441	NAPRT	ENSG00000147813	-1.86573	0.000181392	0.00691509
442	EIF2AK2	ENSG00000055332	1.83427	0.000182613	0.00694589
443	KDR	ENSG00000128052	-3.50912	0.000183429	0.0069612
444	CFL2	ENSG00000165410	1.52202	0.000184959	0.00698992
445	C1orf105	ENSG00000180999	5.16524	0.000185018	0.00698992
446	ZFYVE28	ENSG00000159733	-2.45931	0.000188564	0.00710594
447	SPINK9	ENSG00000204909	5.59585	0.000188934	0.00710594
448	MOB1A	ENSG00000114978	1.60792	0.000189493	0.00710861
449	COPG2	ENSG00000158623	1.59174	0.00018985	0.00710861
450	NHLRC3	ENSG00000188811	1.52713	0.000192357	0.00718645
451	TACR3	ENSG00000169836	4.09576	0.000193876	0.00722713
452	FABP4	ENSG00000170323	-3.58778	0.000194405	0.00723083
453	PNMA2	ENSG00000240694	2.73792	0.000195335	0.00724938
454	XKR9	ENSG00000221947	2.07589	0.000196057	0.00726017
455	IGF2R	ENSG00000197081	4.06213	0.000197173	0.00727651
456	RPS27A	ENSG00000143947	1.96363	0.000197476	0.00727651
457	COX7B	ENSG00000131174	2.61582	0.000197797	0.00727651
458	ZNF738	ENSG00000172687	4.36255	0.000198802	0.00729753
459	ANP32E	ENSG00000143401	1.87558	0.000199244	0.00729778
460	SMIM8	ENSG00000111850	1.81827	0.000203866	0.00745085
461	SREK1IP1	ENSG00000153006	1.59379	0.000204454	0.00745613
462	MAGEB2	ENSG00000099399	0.154838	0.000210265	0.0076377
463	CHRND	ENSG00000135902	4.31111	0.000210452	0.0076377
464	RPL30	ENSG00000156482	2.18975	0.000210795	0.0076377
465	RP11-468E2.2	ENSG00000259522	5.39357	0.000211917	0.00766184
466	CCND2	ENSG00000118971	2.68889	0.000216349	0.00780527
467	STUM	ENSG00000203685	2.73766	0.000218111	0.00784721
468	IL15	ENSG00000164136	3.43161	0.000218445	0.00784721
469	OR10A2	ENSG00000170790	0.29846	0.000220746	0.00790079
470	LIN52	ENSG00000205659	1.84315	0.00022114	0.00790079
471	TFCP2L1	ENSG00000115112	2.66626	0.000221346	0.00790079
472	ABI2	ENSG00000138443	1.31345	0.000223784	0.00795876
473	RASGRP1	ENSG00000172575	2.48748	0.000223917	0.00795876
474	YIPF6	ENSG00000181704	1.50672	0.000225489	0.00799711
475	WDR24	ENSG00000127580	-0.891298	0.000226059	0.00799711
476	DOK1	ENSG00000115325	-1.77751	0.000226423	0.00799711
477	FAM179A	ENSG00000189350	2.23209	0.000229182	0.00807267
478	ERVMER34-1	ENSG00000226887	3.4078	0.000229523	0.00807267
479	RPS8	ENSG00000142937	1.76094	0.000230958	0.00810619
480	PLG	ENSG00000122194	3.57309	0.00023205	0.00812756
481	GSK3B	ENSG00000082701	1.32082	0.000234434	0.00819398
482	SMIM10L2A	ENSG00000178947	4.54476	0.000236232	0.0082397
483	TRIQK	ENSG00000205133	1.57953	0.000237264	0.00824781
484	ZNF787	ENSG00000142409	-1.00501	0.000237899	0.00824781
485	RFTN1	ENSG00000131378	-1.77571	0.000237936	0.00824781
486	LDHAL6B	ENSG00000171989	4.15282	0.00023848	0.00824964
487	MRPS34	ENSG00000074071	-1.08245	0.000239567	0.00827024
488	RP3-454G6.2	ENSG00000283683	0.233417	0.000241798	0.00833015
489	MYL1	ENSG00000168530	4.93666	0.000243962	0.00838752
490	NAPB	ENSG00000125814	2.02018	0.000248334	0.00852038
491	RP4-583P15.15	ENSG00000273154	2.28448	0.000251147	0.00859937
492	RAB29	ENSG00000117280	1.69531	0.000252631	0.00863258
493	UTP14A	ENSG00000156697	-1.39985	0.00025361	0.00864847
494	CD70	ENSG00000125726	-2.61335	0.000254191	0.00865072
495	WISP1	ENSG00000104415	-3.05388	0.000256108	0.00869837
496	GOLGA7B	ENSG00000155265	3.21645	0.000257214	0.00871832
497	TDRD12	ENSG00000173809	3.62554	0.000259947	0.00877994
498	ARL5A	ENSG00000162980	1.60939	0.000260077	0.00877994
499	KIR3DX1	ENSG00000104970	0.24621	0.0002649	0.00891088
500	SCOC	ENSG00000153130	1.80035	0.000265015	0.00891088
501	RPS19	ENSG00000105372	2.13821	0.000266548	0.00894451
502	OR56A4	ENSG00000183389	4.07108	0.000269776	0.00903481
503	FAM213A	ENSG00000122378	1.71631	0.000271557	0.00907057
504	KRAS	ENSG00000133703	1.83795	0.000271923	0.00907057
505	NUCKS1	ENSG00000069275	1.79124	0.000272685	0.00907304
506	FLG2	ENSG00000143520	0.200449	0.000273076	0.00907304
507	RAB8B	ENSG00000166128	1.8156	0.000274086	0.00908863
508	C16orf87	ENSG00000155330	2.15295	0.000275345	0.00911241
509	KDSR	ENSG00000119537	2.37303	0.000279254	0.0092063
510	MOSPD1	ENSG00000101928	1.6636	0.000279277	0.0092063
511	RP4-539M6.19	ENSG00000249590	3.53728	0.000284775	0.00936917
512	L2HGDH	ENSG00000087299	1.56877	0.000288501	0.00947321
513	VASH2	ENSG00000143494	1.09966	0.000292557	0.00958765
514	HIST2H4B	ENSG00000270276	3.1406	0.000293883	0.00960509
515	GINS1	ENSG00000101003	1.84353	0.000294232	0.00960509
516	MRPS10	ENSG00000048544	1.46472	0.000297189	0.00968284
517	SVIP	ENSG00000198168	2.15401	0.000301261	0.00979653
518	KCNQ1	ENSG00000053918	-0.503856	0.000302038	0.00979798
519	SAR1A	ENSG00000079332	1.45492	0.000302472	0.00979798
520	RPL21	ENSG00000122026	1.71901	0.000304394	0.0098413
521	KMO	ENSG00000117009	3.35461	0.000308014	0.00993922
522	GABRA5	ENSG00000186297	-3.76092	0.000309459	0.00996558
523	LIPH	ENSG00000163898	4.81234	0.000310016	0.00996558
524	CCDC63	ENSG00000173093	0.276457	0.000311494	0.00998886
525	ITGB3BP	ENSG00000142856	1.6226	0.000311929	0.00998886
